# Combinatorial transcription factor interactions drive modular gene regulatory networks

**DOI:** 10.64898/2026.05.20.726505

**Authors:** Jialei Duan, Boxun Li, Kartik Kulkarni, Gabriela Orquera-Tornakian, Daryl Barth, Lei Wang, Vrushali Pandit, Joel Liou, Nikhil V Munshi, Gary C Hon

**Author notes:** Equal contribution (Jialei Duan, Boxun Li, Kartik Kulkarni). **Data availability** The single cell RNA sequencing data reported in this paper were deposited in NCBI Gene Expression Omnibus (GEO) under the accession number GSE225838. To review, go to https://www.ncbi.nlm.nih.gov/geo/query/acc.cgi?acc=GSE225838 and enter token unmjwmaibbwxpkd into the box.

## Abstract

Transcription factors (**TFs**) cooperatively drive gene regulatory networks (**GRNs**) to establish transcriptional states. Forced induction of TFs in combination can reprogram cell state by supplanting existing GRNs. Thus, TFs and GRNs are the building blocks to engineering transcriptional state. However, one key challenge is that the relationship between TF combinations and GRNs remains largely uncharacterized and difficult to accurately predict. Here, we apply single-cell overexpression screens to map the combinatorial activities of ∼100 TFs to gene expression states. Our analysis identifies diverse TF combinations driving cell-type specific regulatory programs. Notably, different TF combinations induce shared gene sets with cell-type specific functions, suggesting a modular regulatory architecture of the transcriptome. Furthermore, we define pairwise TF interactions and show that cooperative interactions improve transcriptional reprogramming. Finally, we developed tools to predict combinatorial TF phenotypes. These findings improve our understanding of cell state and how to manipulate it for biomedical applications.

**HIGHLIGHTS:**

- Combinatorial over-expression screens for ∼100 transcription factors (TFs).
- Diverse TF combinations drive cell-type specific regulatory programs.
- TF regulatory networks reveal a modular regulatory architecture of the transcriptome.
- TF-TF interactions and predictive models enhance reprogramming cocktails.
