## Supplemental tables for "Combinatorial transcription factor interactions drive modular gene regulatory networks": Supplemental-Table-1.xlsx

### Sheet: cardiomyocyte
Bcl11a_ENSMUST00000109516.7_TCGGCGGTATTA
Chd7_ENSMUST00000127476.7_ACCGTCATGTAA
Chd7_ENSMUST00000170391.1_AATATGCATATG
Cited1_ENSMUST00000050551.9_AATCGTCCGTCA
Cited4_ENSMUST00000094814.5_GGTATGGCTAGG
Csdc2_ENSMUST00000038757.7_AGTGGTTTCAAA
Csrp3_ENSMUST00000032658.13_TTAAACTGCTTG
Esrrg_ENSMUST00000027906.12_CAGCTTTGGAAT
Etv1_ENSMUST00000095767.10_GACAAGTAAATG
Etv1_ENSMUST00000159334.7_CGTAATTATGAT
Gata4_ENSMUST00000067417.9_ATGAGGTAGGCG
Gata6_ENSMUST00000047762.9_CGCTGTGTTCTT
Hand2_ENSMUST00000040104.4_GGGTACACAAAG
Hey2_ENSMUST00000019924.8_AAGCAATACACT
Hlf_ENSMUST00000004051.7_ATTTGTCTCCTA
Hopx_ENSMUST00000113453.8_TAGGCTATGATG
Klf11_ENSMUST00000020982.6_CTGACACGCTTC
Mef2c_ENSMUST00000199432.4_CGAAGTTACATA
Mlf1_ENSMUST00000061322.9_GATGCTCGGTTC
Mlip_ENSMUST00000034910.15_ACTTACATTCCC
Mlip_ENSMUST00000184848.7_GCCTGTAGCGGC
Nkx2-5_ENSMUST00000015723.4_ATTAGCCCTGAG
Pcbd1_ENSMUST00000020298.7_TGGTCAAGACAA
Satb1_ENSMUST00000140979.7_TGCCGTTGAGAT
Smarca1_ENSMUST00000101616.8_GTATGTAAGGTG
Smyd1_ENSMUST00000074301.9_AACCAGTCACAG
Tbx20_ENSMUST00000052946.11_TATGACATGTGA
Tbx5_ENSMUST00000018407.9_AAGACTAGGTAT
Tef_ENSMUST00000109553.9_AAAGTATTCCAG

### Sheet: epicardial
Atf3_ENSMUST00000027941.13_GCATTGGCGGCA
Bnc1_ENSMUST00000026096.8_GAATAGTAGATA
Gata6_ENSMUST00000047762.9_CGCTGTGTTCTT
Hand2_ENSMUST00000040104.4_GGGTACACAAAG
Myrf_ENSMUST00000186056.6_ACTTGATCCTTT
Sox6_ENSMUST00000106612.7_GTGAAACAGCAA
Tbx18_ENSMUST00000034991.7_GCCGGCTCCACA
Tbx20_ENSMUST00000052946.11_TATGACATGTGA
Tcf21_ENSMUST00000049930.8_TAGTAACCCACT
Wt1_ENSMUST00000143043.7_CCGTCGAGGGCT

### Sheet: lung_endothelial_cell
Ahr_ENSMUST00000116436.8_GCGGGGAGTGCA
Csrnp1_ENSMUST00000035101.8_GTATTAACATGT
Dach1_ENSMUST00000069334.7_TTAAGTTTCGTT
Erg_ENSMUST00000122199.9_ATGGCTTTTTTA
Erg_ENSMUST00000176345.9_CTAGCCCGGGTG
Fli1_ENSMUST00000016231.13_CTTGGACCAGGG
Foxf1_ENSMUST00000181504.1_GAATCGCGTGCT
Gata2_ENSMUST00000170089.7_TGTGTAGTTTCG
Hey1_ENSMUST00000042412.4_GTTTGTTACTAT
Hhex_ENSMUST00000025944.8_TTAGAAAGTCTT
Hlx_ENSMUST00000048572.6_ACAGCAGCGGAG
Hopx_ENSMUST00000113453.8_TAGGCTATGATG
Ldb2_ENSMUST00000070748.9_CTGGAGTGATCA
Lmo2_ENSMUST00000111140.2_CTTTTTATAGCC
Lmo2_ENSMUST00000170926.7_AGTTATAAAGGG
Lyl1_ENSMUST00000037165.4_AATGTCGAGTTG
Mef2c_ENSMUST00000199432.4_CGAAGTTACATA
Meox1_ENSMUST00000057054.7_ATGGTAGATTGT
Nostrin_ENSMUST00000041865.7_CTTCTAAAAAAG
Smad6_ENSMUST00000041029.5_AGGCTTCTCTTC
Sox18_ENSMUST00000054491.5_ATCAGCAGAGAC
Sox7_ENSMUST00000079652.6_ATCTACCAACTA
Sp100_ENSMUST00000150967.7_GAAAGTCGTCTC
Sp110_ENSMUST00000093508.6_CTGATGAGGCAA
Tbx2_ENSMUST00000000095.6_GTTAAATCGCGT
Tbx3_ENSMUST00000121021.7_GAACTGCCCTGC

### Sheet: mesenchymal_stem_cell
Ar_ENSMUST00000052837.8_GGTGGGAATAAC
Arid5a_ENSMUST00000115032.7_ATGAGTCTCTCA
Atf3_ENSMUST00000027941.13_GCATTGGCGGCA
Bcl3_ENSMUST00000120537.7_GGTTGGACCGGA
Csrnp1_ENSMUST00000035101.8_GTATTAACATGT
Cys1_ENSMUST00000163514.8_CCTGCGGAGTGA
Fosb_ENSMUST00000003640.3_GAGCGGCGCAAG
Fosb_ENSMUST00000208446.1_AAGCCAATGGAG
Helz2_ENSMUST00000155049.1_TTTGATTTAAAC
Ifi205_ENSMUST00000059226.6_AGCGAGCCCTAA
Lmo2_ENSMUST00000111140.2_CTTTTTATAGCC
Lmo2_ENSMUST00000170926.7_AGTTATAAAGGG
Mafb_ENSMUST00000099126.4_CCGTAGCCTCGG
Mafk_ENSMUST00000018287.9_TGGTATGAGCGC
Meox1_ENSMUST00000057054.7_ATGGTAGATTGT
Meox2_ENSMUST00000041183.6_CCACCGACCGCT
Mnda_ENSMUST00000009340.9_GGTTTTCCGTTA
Msx1_ENSMUST00000063116.9_TATGGCTGAATC
Nfatc1_ENSMUST00000035800.7_TATGCCTGGTCG
Nfatc1_ENSMUST00000167977.7_AGGAACCGGTCA
Nr4a3_ENSMUST00000030025.9_AGTTTAGGTCAT
Osr2_ENSMUST00000022952.5_GATGATAGTGGC
Rel_ENSMUST00000102864.4_CCTTGAGCATTG
Relb_ENSMUST00000094762.9_CATATTGAACTA
Tbx15_ENSMUST00000029462.9_AGATCACAGCGA
Tnfaip3_ENSMUST00000019997.10_GCTGCTGTCAAG
Trim30a_ENSMUST00000076922.5_CTGGGCAAGCCC
Wnt11_ENSMUST00000167303.7_GTCAGTCACGCC
Zbtb16_ENSMUST00000093852.4_TAACCCTCTTCG

### Sheet: neuroendocrine_cell
Arid5a_ENSMUST00000115032.7_ATGAGTCTCTCA
Atf3_ENSMUST00000027941.13_GCATTGGCGGCA
Bcl3_ENSMUST00000120537.7_GGTTGGACCGGA
Csrnp1_ENSMUST00000035101.8_GTATTAACATGT
Epas1_ENSMUST00000024954.10_AGGGGGATAGGT
Fosb_ENSMUST00000003640.3_GAGCGGCGCAAG
Fosb_ENSMUST00000208446.1_AAGCCAATGGAG
Mafk_ENSMUST00000018287.9_TGGTATGAGCGC
Mef2c_ENSMUST00000199432.4_CGAAGTTACATA
Nfatc1_ENSMUST00000035800.7_TATGCCTGGTCG
Nfatc1_ENSMUST00000167977.7_AGGAACCGGTCA
Nr4a2_ENSMUST00000028166.8_GACCTCGTGAAA
Nr4a3_ENSMUST00000030025.9_AGTTTAGGTCAT
Pou3f1_ENSMUST00000053491.8_CGTCCTTCGAAC
Tnfaip3_ENSMUST00000019997.10_GCTGCTGTCAAG

### Sheet: skeletal_muscle_satellite_cell
Ahr_ENSMUST00000116436.8_GCGGGGAGTGCA
Arid5a_ENSMUST00000115032.7_ATGAGTCTCTCA
Atf3_ENSMUST00000027941.13_GCATTGGCGGCA
Bcl3_ENSMUST00000120537.7_GGTTGGACCGGA
Chd7_ENSMUST00000127476.7_ACCGTCATGTAA
Chd7_ENSMUST00000170391.1_AATATGCATATG
Csdc2_ENSMUST00000038757.7_AGTGGTTTCAAA
Csrnp1_ENSMUST00000035101.8_GTATTAACATGT
Esr1_ENSMUST00000105590.7_CTGTACGTTAGA
Fosb_ENSMUST00000003640.3_GAGCGGCGCAAG
Fosb_ENSMUST00000208446.1_AAGCCAATGGAG
Heyl_ENSMUST00000040821.4_TATTGCTTGCAT
Lmo2_ENSMUST00000111140.2_CTTTTTATAGCC
Lmo2_ENSMUST00000170926.7_AGTTATAAAGGG
Mafk_ENSMUST00000018287.9_TGGTATGAGCGC
Msc_ENSMUST00000027062.6_GGTTGTCTTGGT
Myf5_ENSMUST00000000445.1_TTTACGTCGTCA
Myod1_ENSMUST00000072514.2_GAAGTTGAATAC
Nfatc1_ENSMUST00000035800.7_TATGCCTGGTCG
Nfatc1_ENSMUST00000167977.7_AGGAACCGGTCA
Pax7_ENSMUST00000030508.13_TACAGATAATAG
Prox1_ENSMUST00000175916.7_CGTCAGTCAGGA
Relb_ENSMUST00000094762.9_CATATTGAACTA
Six1_ENSMUST00000050029.7_GGCGTCGCCATC
Tnfaip3_ENSMUST00000019997.10_GCTGCTGTCAAG
Vgll2_ENSMUST00000163017.9_AAGGATAGGTTA
Zbtb16_ENSMUST00000093852.4_TAACCCTCTTCG

### Sheet: stromal_cell
Ar_ENSMUST00000052837.8_GGTGGGAATAAC
Atf3_ENSMUST00000027941.13_GCATTGGCGGCA
Fosb_ENSMUST00000003640.3_GAGCGGCGCAAG
Fosb_ENSMUST00000208446.1_AAGCCAATGGAG
Foxf2_ENSMUST00000042054.2_GCCAGCACGGGG
Heyl_ENSMUST00000040821.4_TATTGCTTGCAT
Hlx_ENSMUST00000048572.6_ACAGCAGCGGAG
Ifi205_ENSMUST00000059226.6_AGCGAGCCCTAA
Irf8_ENSMUST00000047737.9_TTAAGGGTGTCT
Klf15_ENSMUST00000032174.11_TTGGGAATTTCT
Maf_ENSMUST00000069009.6_CAAGAGTCCTTA
Maf_ENSMUST00000109104.1_CGGAAGAGGTTT
Meox2_ENSMUST00000041183.6_CCACCGACCGCT
Mnda_ENSMUST00000009340.9_GGTTTTCCGTTA
Nr1d1_ENSMUST00000064941.6_AGGCATGTGAGC
Nr1h3_ENSMUST00000002177.8_GGCCTTTAGCTA
Per3_ENSMUST00000103204.10_TCGTTAATGATA
Sp100_ENSMUST00000150967.7_GAAAGTCGTCTC
Tbx2_ENSMUST00000000095.6_GTTAAATCGCGT
Tbx4_ENSMUST00000000096.11_CGTGCGTGCTTA
Tbx5_ENSMUST00000018407.9_AAGACTAGGTAT
Tcf21_ENSMUST00000049930.8_TAGTAACCCACT
