## Supplemental tables for "Combinatorial transcription factor interactions drive modular gene regulatory networks": Supplemental-Table-2.xlsx

### Sheet: Summary
assay	batch	median_num_tfs	num_cells	median_num_features	median_mt_percentage
cardiomyocyte	DB25	2	7499	2672	0.0483369
cardiomyocyte	DB26	2	7164	2644	0.0380821
cardiomyocyte	DB27	3	4069	3214	0.0432914
cardiomyocyte	DB28	3	3504	3152.5	0.043374
cardiomyocyte	BL122	4	8472	1829	0.0409984
cardiomyocyte	BL123	4	7134	2119.5	0.0380204
epicardial_cell	DB3	2	9647	2283	0.0719276
epicardial_cell	JL2	2	9386	2121	0.0635113
mesenchymal_stem_cell	BL57	10	7016	2228.5	0.0427587
mesenchymal_stem_cell	BL58	9	6785	2450	0.0307825
mesenchymal_stem_cell	BL59	6	7770	2381.5	0.0566872
mesenchymal_stem_cell	BL60	7	8649	2351	0.0549111
mesenchymal_stem_cell	BL61	5	9179	1921	0.0530686
mesenchymal_stem_cell	BL62	5	10156	2044	0.0511581
mesenchymal_stem_cell	JL78	4	6131	2216	0.0334195
mesenchymal_stem_cell	JL79	3	6849	1974	0.0295508
neuroendocrine_cell	JL69	4	3212	2517	0.0494407
neuroendocrine_cell	JL70	3	4518	2246	0.0508892
neuroendocrine_cell	JL71	3	6298	1959	0.0537013
stromal_cell	DB20	4	4336	3766	0.0408604
stromal_cell	DB21	5	6014	2897	0.0400542
stromal_cell	DB22	3	6177	2654	0.0372153
skeletal_muscle_satellite_cell	BL98	6	6086	3764.5	0.0339876
skeletal_muscle_satellite_cell	BL99	5	6024	3542	0.034215
lung_endothelial_cell	DB29	3	5100	2754	0.0385417
lung_endothelial_cell	DB30	3	5862	2989.5	0.0379955
lung_endothelial_cell	DB31	4	5277	3013	0.0367391
lung_endothelial_cell	DB32	4	5990	3322.5	0.0363695
lung_endothelial_cell	DB33	6	7366	2771	0.0358174
lung_endothelial_cell	DB34	6	7553	2381	0.0354644

### Sheet: MEFs (BL30, HTO)
hto_annotation	num_cells	median_num_features	median_mt_percentage
D0; 9FP	2018	4056	0.0509547
D5; 3FP	2552	3653.5	0.0751375
D5; 9FP	1271	4284	0.0765044
D14; 9FP	2010	3895.5	0.0779587
D21; 9FP	1048	4163.5	0.0756763
n/a	1475
