## Supplemental tables for "Combinatorial transcription factor interactions drive modular gene regulatory networks": Supplemental-Table-5.xlsx

### Sheet: reactome
1	R-MMU-5654695	Mus musculus: PI-3K cascade:FGFR2
2	R-MMU-190241	Mus musculus: FGFR2 ligand binding and activation
3	R-MMU-5654221	Mus musculus: Phospholipase C-mediated cascade; FGFR2
4	R-MMU-112409	Mus musculus: RAF-independent MAPK1/3 activation
5	R-MMU-6788467	Mus musculus: IL-6-type cytokine receptor ligand interactions
6	R-MMU-2468052	Mus musculus: Establishment of Sister Chromatid Cohesion
7	R-MMU-68884	Mus musculus: Mitotic Telophase/Cytokinesis
8	R-MMU-74751	Mus musculus: Insulin receptor signalling cascade
9	R-MMU-109704	Mus musculus: PI3K Cascade
10	R-MMU-112399	Mus musculus: IRS-mediated signalling
11	R-MMU-392154	Mus musculus: Nitric oxide stimulates guanylate cyclase
12	R-MMU-418457	Mus musculus: cGMP effects
13	R-MMU-2428928	Mus musculus: IRS-related events triggered by IGF1R
14	R-MMU-2404192	Mus musculus: Signaling by Type 1 Insulin-like Growth Factor 1 Receptor (IGF1R)
15	R-MMU-2428924	Mus musculus: IGF1R signaling cascade
16	R-MMU-6811558	Mus musculus: PI5P, PP2A and IER3 Regulate PI3K/AKT Signaling
17	R-MMU-913709	Mus musculus: O-linked glycosylation of mucins
18	R-MMU-525793	Mus musculus: Myogenesis
19	R-MMU-399719	Mus musculus: Trafficking of AMPA receptors
20	R-MMU-399721	Mus musculus: Glutamate binding, activation of AMPA receptors and synaptic plasticity
21	R-MMU-9013026	Mus musculus: RHOB GTPase cycle
22	R-MMU-5654687	Mus musculus: Downstream signaling of activated FGFR1
23	R-MMU-5654688	Mus musculus: SHC-mediated cascade:FGFR1
24	R-MMU-5654693	Mus musculus: FRS-mediated FGFR1 signaling
25	R-MMU-5654689	Mus musculus: PI-3K cascade:FGFR1
26	R-MMU-190373	Mus musculus: FGFR1c ligand binding and activation
27	R-MMU-190242	Mus musculus: FGFR1 ligand binding and activation
28	R-MMU-5654219	Mus musculus: Phospholipase C-mediated cascade: FGFR1
29	R-MMU-1296072	Mus musculus: Voltage gated Potassium channels
30	R-MMU-416700	Mus musculus: Other semaphorin interactions
31	R-MMU-5654708	Mus musculus: Downstream signaling of activated FGFR3
32	R-MMU-5654716	Mus musculus: Downstream signaling of activated FGFR4
33	R-MMU-5654706	Mus musculus: FRS-mediated FGFR3 signaling
34	R-MMU-5654712	Mus musculus: FRS-mediated FGFR4 signaling
35	R-MMU-5654704	Mus musculus: SHC-mediated cascade:FGFR3
36	R-MMU-5654719	Mus musculus: SHC-mediated cascade:FGFR4
37	R-MMU-190375	Mus musculus: FGFR2c ligand binding and activation
38	R-MMU-5654227	Mus musculus: Phospholipase C-mediated cascade; FGFR3
39	R-MMU-5654228	Mus musculus: Phospholipase C-mediated cascade; FGFR4
40	R-MMU-190322	Mus musculus: FGFR4 ligand binding and activation
41	R-MMU-190239	Mus musculus: FGFR3 ligand binding and activation
42	R-MMU-190372	Mus musculus: FGFR3c ligand binding and activation
43	R-MMU-3214847	Mus musculus: HATs acetylate histones
44	R-MMU-6794362	Mus musculus: Protein-protein interactions at synapses
45	R-MMU-5654710	Mus musculus: PI-3K cascade:FGFR3
46	R-MMU-5654720	Mus musculus: PI-3K cascade:FGFR4
47	R-MMU-69473	Mus musculus: G2/M DNA damage checkpoint
48	R-MMU-75035	Mus musculus: Chk1/Chk2(Cds1) mediated inactivation of Cyclin B:Cdk1 complex
49	R-MMU-2559584	Mus musculus: Formation of Senescence-Associated Heterochromatin Foci (SAHF)
50	R-MMU-2559586	Mus musculus: DNA Damage/Telomere Stress Induced Senescence
51	R-MMU-3700989	Mus musculus: Transcriptional Regulation by TP53
52	R-MMU-375280	Mus musculus: Amine ligand-binding receptors
53	R-MMU-390666	Mus musculus: Serotonin receptors
54	R-MMU-5654696	Mus musculus: Downstream signaling of activated FGFR2
55	R-MMU-5654699	Mus musculus: SHC-mediated cascade:FGFR2
56	R-MMU-5654700	Mus musculus: FRS-mediated FGFR2 signaling
57	R-MMU-194002	Mus musculus: Glucocorticoid biosynthesis
58	R-MMU-2022377	Mus musculus: Metabolism of Angiotensinogen to Angiotensins
59	R-MMU-186797	Mus musculus: Signaling by PDGF
60	R-MMU-216083	Mus musculus: Integrin cell surface interactions
61	R-MMU-381426	Mus musculus: Regulation of Insulin-like Growth Factor (IGF) transport and uptake by Insulin-like Growth Factor Binding Proteins (IGFBPs)
62	R-MMU-8957275	Mus musculus: Post-translational protein phosphorylation
63	R-MMU-2022854	Mus musculus: Keratan sulfate biosynthesis
64	R-MMU-1638074	Mus musculus: Keratan sulfate/keratin metabolism
65	R-MMU-2022857	Mus musculus: Keratan sulfate degradation
66	R-MMU-4641263	Mus musculus: Regulation of FZD by ubiquitination
67	R-MMU-380108	Mus musculus: Chemokine receptors bind chemokines
68	R-MMU-500792	Mus musculus: GPCR ligand binding
69	R-MMU-373076	Mus musculus: Class A/1 (Rhodopsin-like receptors)
70	R-MMU-375276	Mus musculus: Peptide ligand-binding receptors
71	R-MMU-140342	Mus musculus: Apoptosis induced DNA fragmentation
72	R-MMU-2500257	Mus musculus: Resolution of Sister Chromatid Cohesion
73	R-MMU-9648025	Mus musculus: EML4 and NUDC in mitotic spindle formation
74	R-MMU-69618	Mus musculus: Mitotic Spindle Checkpoint
75	R-MMU-141424	Mus musculus: Amplification of signal from the kinetochores
76	R-MMU-141444	Mus musculus: Amplification of signal from unattached kinetochores via a MAD2 inhibitory signal
77	R-MMU-5663220	Mus musculus: RHO GTPases Activate Formins
78	R-MMU-68877	Mus musculus: Mitotic Prometaphase
79	R-MMU-3214858	Mus musculus: RMTs methylate histone arginines
80	R-MMU-70171	Mus musculus: Glycolysis
81	R-MMU-70263	Mus musculus: Gluconeogenesis
82	R-MMU-5669034	Mus musculus: TNFs bind their physiological receptors
83	R-MMU-5173105	Mus musculus: O-linked glycosylation
84	R-MMU-5173214	Mus musculus: O-glycosylation of TSR domain-containing proteins
85	R-MMU-166663	Mus musculus: Initial triggering of complement
86	R-MMU-2173782	Mus musculus: Binding and Uptake of Ligands by Scavenger Receptors
87	R-MMU-1971475	Mus musculus: A tetrasaccharide linker sequence is required for GAG synthesis
88	R-MMU-198933	Mus musculus: Immunoregulatory interactions between a Lymphoid and a non-Lymphoid cell
89	R-MMU-419037	Mus musculus: NCAM1 interactions
90	R-MMU-3000178	Mus musculus: ECM proteoglycans
91	R-MMU-3000171	Mus musculus: Non-integrin membrane-ECM interactions
92	R-MMU-8948216	Mus musculus: Collagen chain trimerization
93	R-MMU-1650814	Mus musculus: Collagen biosynthesis and modifying enzymes
94	R-MMU-1474290	Mus musculus: Collagen formation
95	R-MMU-2022090	Mus musculus: Assembly of collagen fibrils and other multimeric structures
96	R-MMU-1442490	Mus musculus: Collagen degradation
97	R-MMU-1474228	Mus musculus: Degradation of the extracellular matrix
98	R-MMU-73884	Mus musculus: Base Excision Repair
99	R-MMU-73933	Mus musculus: Resolution of Abasic Sites (AP sites)
100	R-MMU-110373	Mus musculus: Resolution of AP sites via the multiple-nucleotide patch replacement pathway
101	R-MMU-5651801	Mus musculus: PCNA-Dependent Long Patch Base Excision Repair
102	R-MMU-69091	Mus musculus: Polymerase switching
103	R-MMU-69109	Mus musculus: Leading Strand Synthesis
104	R-MMU-69186	Mus musculus: Lagging Strand Synthesis
105	R-MMU-69190	Mus musculus: DNA strand elongation
106	R-MMU-174411	Mus musculus: Polymerase switching on the C-strand of the telomere
107	R-MMU-174417	Mus musculus: Telomere C-strand (Lagging Strand) Synthesis
108	R-MMU-2995410	Mus musculus: Nuclear Envelope (NE) Reassembly
109	R-MMU-190861	Mus musculus: Gap junction assembly
110	R-MMU-983189	Mus musculus: Kinesins
111	R-MMU-5693537	Mus musculus: Resolution of D-Loop Structures
112	R-MMU-5693568	Mus musculus: Resolution of D-loop Structures through Holliday Junction Intermediates
113	R-MMU-5693579	Mus musculus: Homologous DNA Pairing and Strand Exchange
114	R-MMU-5693616	Mus musculus: Presynaptic phase of homologous DNA pairing and strand exchange
115	R-MMU-69273	Mus musculus: Cyclin A/B1/B2 associated events during G2/M transition
116	R-MMU-5685938	Mus musculus: HDR through Single Strand Annealing (SSA)
117	R-MMU-3301854	Mus musculus: Nuclear Pore Complex (NPC) Disassembly
118	R-MMU-176187	Mus musculus: Activation of ATR in response to replication stress
119	R-MMU-68962	Mus musculus: Activation of the pre-replicative complex
120	R-MMU-2299718	Mus musculus: Condensation of Prophase Chromosomes
121	R-MMU-606279	Mus musculus: Deposition of new CENPA-containing nucleosomes at the centromere
122	R-MMU-774815	Mus musculus: Nucleosome assembly
123	R-MMU-176412	Mus musculus: Phosphorylation of the APC/C
124	R-MMU-176407	Mus musculus: Conversion from APC/C:Cdc20 to APC/C:Cdh1 in late anaphase
125	R-MMU-141405	Mus musculus: Inhibition of the proteolytic activity of APC/C required for the onset of anaphase by mitotic spindle checkpoint components
126	R-MMU-141430	Mus musculus: Inactivation of APC/C via direct inhibition of the APC/C complex
127	R-MMU-157579	Mus musculus: Telomere Maintenance
128	R-MMU-180786	Mus musculus: Extension of Telomeres
129	R-MMU-166658	Mus musculus: Complement cascade
130	R-MMU-977606	Mus musculus: Regulation of Complement cascade
131	R-MMU-174403	Mus musculus: Glutathione synthesis and recycling
132	R-MMU-6809371	Mus musculus: Formation of the cornified envelope
133	R-MMU-193775	Mus musculus: Synthesis of bile acids and bile salts via 24-hydroxycholesterol
134	R-MMU-193807	Mus musculus: Synthesis of bile acids and bile salts via 27-hydroxycholesterol
135	R-MMU-451326	Mus musculus: Activation of kainate receptors upon glutamate binding
136	R-MMU-202040	Mus musculus: G-protein activation
137	R-MMU-418592	Mus musculus: ADP signalling through P2Y purinoceptor 1
138	R-MMU-392170	Mus musculus: ADP signalling through P2Y purinoceptor 12
139	R-MMU-400042	Mus musculus: Adrenaline,noradrenaline inhibits insulin secretion
140	R-MMU-1296071	Mus musculus: Potassium Channels
141	R-MMU-418597	Mus musculus: G alpha (z) signalling events
142	R-MMU-8964616	Mus musculus: G beta:gamma signalling through CDC42
143	R-MMU-8964315	Mus musculus: G beta:gamma signalling through BTK
144	R-MMU-418217	Mus musculus: G beta:gamma signalling through PLC beta
145	R-MMU-500657	Mus musculus: Presynaptic function of Kainate receptors
146	R-MMU-1296065	Mus musculus: Inwardly rectifying K+ channels
147	R-MMU-1296059	Mus musculus: G protein gated Potassium channels
148	R-MMU-1296041	Mus musculus: Activation of G protein gated Potassium channels
149	R-MMU-997272	Mus musculus: Inhibition of voltage gated Ca2+ channels via Gbeta/gamma subunits
150	R-MMU-390522	Mus musculus: Striated Muscle Contraction
151	R-MMU-397014	Mus musculus: Muscle contraction
152	R-MMU-8854518	Mus musculus: AURKA Activation by TPX2
153	R-MMU-2995383	Mus musculus: Initiation of Nuclear Envelope (NE) Reformation
154	R-MMU-4419969	Mus musculus: Depolymerisation of the Nuclear Lamina
155	R-MMU-8963691	Mus musculus: Phenylalanine and tyrosine metabolism
156	R-MMU-156590	Mus musculus: Glutathione conjugation
157	R-MMU-75205	Mus musculus: Dissolution of Fibrin Clot
158	R-MMU-109581	Mus musculus: Apoptosis
159	R-MMU-75153	Mus musculus: Apoptotic execution phase

### Sheet: go
1	GO:0099610	action potential initiation
2	GO:1901558	response to metformin
3	GO:0006540	glutamate decarboxylation to succinate
4	GO:1905485	positive regulation of motor neuron migration
5	GO:1905483	regulation of motor neuron migration
6	GO:1902076	regulation of lateral motor column neuron migration
7	GO:1902078	positive regulation of lateral motor column neuron migration
8	GO:0071691	cardiac muscle thin filament assembly
9	GO:0035995	detection of muscle stretch
10	GO:0033058	directional locomotion
11	GO:0043056	forward locomotion
12	GO:0030241	skeletal muscle myosin thick filament assembly
13	GO:0071688	striated muscle myosin thick filament assembly
14	GO:0031034	myosin filament assembly
15	GO:0048769	sarcomerogenesis
16	GO:1903610	regulation of calcium-dependent ATPase activity
17	GO:1903612	positive regulation of calcium-dependent ATPase activity
18	GO:0043503	skeletal muscle fiber adaptation
19	GO:1903920	positive regulation of actin filament severing
20	GO:0007518	myoblast fate determination
21	GO:2000818	negative regulation of myoblast proliferation
22	GO:0014728	regulation of the force of skeletal muscle contraction
23	GO:0014862	regulation of skeletal muscle contraction by chemo-mechanical energy conversion
24	GO:1902080	regulation of calcium ion import into sarcoplasmic reticulum
25	GO:1902081	negative regulation of calcium ion import into sarcoplasmic reticulum
26	GO:0002554	serotonin secretion by platelet
27	GO:2000296	negative regulation of hydrogen peroxide catabolic process
28	GO:0030264	nuclear fragmentation involved in apoptotic nuclear change
29	GO:0097376	interneuron axon guidance
30	GO:0034231	islet amyloid polypeptide processing
31	GO:0051659	maintenance of mitochondrion location
32	GO:1900826	negative regulation of membrane depolarization during cardiac muscle cell action potential
33	GO:0038009	regulation of signal transduction by receptor internalization
34	GO:0051394	regulation of nerve growth factor receptor activity
35	GO:0010900	negative regulation of phosphatidylcholine catabolic process
36	GO:2000590	negative regulation of metanephric mesenchymal cell migration
37	GO:2000534	positive regulation of renal albumin absorption
38	GO:2000532	regulation of renal albumin absorption
39	GO:2000478	positive regulation of metanephric glomerular visceral epithelial cell development
40	GO:0072217	negative regulation of metanephros development
41	GO:2000477	regulation of metanephric glomerular visceral epithelial cell development
42	GO:0015912	short-chain fatty acid transport
43	GO:0070543	response to linoleic acid
44	GO:0150024	oxidised low-density lipoprotein particle clearance
45	GO:2000334	positive regulation of blood microparticle formation
46	GO:0072564	blood microparticle formation
47	GO:2000332	regulation of blood microparticle formation
48	GO:0018960	4-nitrophenol metabolic process
49	GO:0015742	alpha-ketoglutarate transport
50	GO:1990550	mitochondrial alpha-ketoglutarate transmembrane transport
51	GO:1903118	urate homeostasis
52	GO:2000408	negative regulation of T cell extravasation
53	GO:0046154	rhodopsin metabolic process
54	GO:0042441	eye pigment metabolic process
55	GO:0043324	pigment metabolic process involved in developmental pigmentation
56	GO:1905024	regulation of membrane repolarization during ventricular cardiac muscle cell action potential
57	GO:1905033	positive regulation of membrane repolarization during cardiac muscle cell action potential
58	GO:1905026	positive regulation of membrane repolarization during ventricular cardiac muscle cell action potential
59	GO:1903954	positive regulation of voltage-gated potassium channel activity involved in atrial cardiac muscle cell action potential repolarization
60	GO:1903762	positive regulation of voltage-gated potassium channel activity involved in ventricular cardiac muscle cell action potential repolarization
61	GO:1903952	regulation of voltage-gated potassium channel activity involved in atrial cardiac muscle cell action potential repolarization
62	GO:1905176	positive regulation of vascular associated smooth muscle cell dedifferentiation
63	GO:0072264	metanephric glomerular endothelium development
64	GO:0072255	metanephric glomerular mesangial cell development
65	GO:0072209	metanephric mesangial cell differentiation
66	GO:0072254	metanephric glomerular mesangial cell differentiation
67	GO:0001811	negative regulation of type I hypersensitivity
68	GO:0032499	detection of peptidoglycan
69	GO:2000350	positive regulation of CD40 signaling pathway
70	GO:1905808	positive regulation of synapse pruning
71	GO:1905806	regulation of synapse pruning
72	GO:1905805	excitatory synapse pruning
73	GO:1905291	positive regulation of CAMKK-AMPK signaling cascade
74	GO:1903082	positive regulation of C-C chemokine receptor CCR7 signaling pathway
75	GO:1903080	regulation of C-C chemokine receptor CCR7 signaling pathway
76	GO:1901980	positive regulation of inward rectifier potassium channel activity
77	GO:0070392	detection of lipoteichoic acid
78	GO:0045960	positive regulation of complement activation, classical pathway
79	GO:0034151	regulation of toll-like receptor 6 signaling pathway
80	GO:0038118	C-C chemokine receptor CCR7 signaling pathway
81	GO:0030887	positive regulation of myeloid dendritic cell activation
82	GO:1900099	negative regulation of plasma cell differentiation
83	GO:0045584	negative regulation of cytotoxic T cell differentiation
84	GO:2000524	negative regulation of T cell costimulation
85	GO:0002017	regulation of blood volume by renal aldosterone
86	GO:0075512	clathrin-dependent endocytosis of virus by host cell
87	GO:1904060	negative regulation of locomotor rhythm
88	GO:2000422	regulation of eosinophil chemotaxis
89	GO:2000424	positive regulation of eosinophil chemotaxis
90	GO:0061011	hepatic duct development
91	GO:0061017	hepatoblast differentiation
92	GO:1904270	pyroptosome complex assembly
93	GO:1990911	response to psychosocial stress
94	GO:1904905	negative regulation of endothelial cell-matrix adhesion via fibronectin
95	GO:1900721	positive regulation of uterine smooth muscle relaxation
96	GO:0044558	uterine smooth muscle relaxation
97	GO:1900719	regulation of uterine smooth muscle relaxation
98	GO:0006535	cysteine biosynthetic process from serine
99	GO:0021989	olfactory cortex development
100	GO:1903280	negative regulation of calcium:sodium antiporter activity
101	GO:0072135	kidney mesenchymal cell proliferation
102	GO:0072136	metanephric mesenchymal cell proliferation involved in metanephros development
103	GO:0031129	inductive cell-cell signaling
104	GO:0099605	regulation of action potential firing rate
105	GO:1904673	negative regulation of somatic stem cell population maintenance
106	GO:1901145	mesenchymal cell apoptotic process involved in nephron morphogenesis
107	GO:0072039	regulation of mesenchymal cell apoptotic process involved in nephron morphogenesis
108	GO:0072040	negative regulation of mesenchymal cell apoptotic process involved in nephron morphogenesis
109	GO:0019478	D-amino acid catabolic process
110	GO:0071206	establishment of protein localization to juxtaparanode region of axon
111	GO:0038184	cell surface bile acid receptor signaling pathway
112	GO:2000971	negative regulation of detection of glucose
113	GO:2000970	regulation of detection of glucose
114	GO:0061986	negative regulation of transcription by glucose
115	GO:0061987	negative regulation of transcription from RNA polymerase II promoter by glucose
116	GO:0060206	estrous cycle phase
117	GO:0060280	negative regulation of ovulation
118	GO:1905229	cellular response to thyrotropin-releasing hormone
119	GO:1905225	response to thyrotropin-releasing hormone
120	GO:0038194	thyroid-stimulating hormone signaling pathway
121	GO:1904588	cellular response to glycoprotein
122	GO:0060474	positive regulation of flagellated sperm motility involved in capacitation
123	GO:0070684	seminal clot liquefaction
124	GO:0019442	tryptophan catabolic process to acetyl-CoA
125	GO:1905607	negative regulation of presynapse assembly
126	GO:1905067	negative regulation of canonical Wnt signaling pathway involved in heart development
127	GO:1904723	negative regulation of Wnt-Frizzled-LRP5/6 complex assembly
128	GO:1904711	regulation of Wnt-Frizzled-LRP5/6 complex assembly
129	GO:1901296	negative regulation of canonical Wnt signaling pathway involved in cardiac muscle cell fate commitment
130	GO:1904701	Wnt-Frizzled-LRP5/6 complex assembly
131	GO:0002302	CD8-positive, alpha-beta T cell differentiation involved in immune response
132	GO:0015730	propanoate transport
133	GO:0015913	short-chain fatty acid import
134	GO:0061144	alveolar secondary septum development
135	GO:1902178	fibroblast growth factor receptor apoptotic signaling pathway
136	GO:0070881	regulation of proline transport
137	GO:1905737	positive regulation of L-proline import across plasma membrane
138	GO:1905735	regulation of L-proline import across plasma membrane
139	GO:1902834	regulation of proline import across plasma membrane
140	GO:1902836	positive regulation of proline import across plasma membrane
141	GO:0060220	camera-type eye photoreceptor cell fate commitment
142	GO:0042706	eye photoreceptor cell fate commitment
143	GO:0046552	photoreceptor cell fate commitment
144	GO:1902870	negative regulation of amacrine cell differentiation
145	GO:0060226	negative regulation of retinal cone cell fate commitment
146	GO:0060223	retinal rod cell fate commitment
147	GO:0046551	retinal cone cell fate commitment
148	GO:0060222	regulation of retinal cone cell fate commitment
149	GO:0003193	pulmonary valve formation
150	GO:0035922	foramen ovale closure
151	GO:1990029	vasomotion
152	GO:0086044	atrial cardiac muscle cell to AV node cell communication by electrical coupling
153	GO:0098906	regulation of Purkinje myocyte action potential
154	GO:0032901	positive regulation of neurotrophin production
155	GO:0000270	peptidoglycan metabolic process
156	GO:0009253	peptidoglycan catabolic process
157	GO:0032827	negative regulation of natural killer cell differentiation involved in immune response
158	GO:0032826	regulation of natural killer cell differentiation involved in immune response
159	GO:0002325	natural killer cell differentiation involved in immune response
160	GO:0032824	negative regulation of natural killer cell differentiation
161	GO:0098725	symmetric cell division
162	GO:1904777	negative regulation of protein localization to cell cortex
163	GO:0150107	positive regulation of protein localization to cell-cell junction
164	GO:0062035	sensory perception of cold stimulus
165	GO:0120169	detection of cold stimulus involved in thermoception
166	GO:0010193	response to ozone
167	GO:1902204	positive regulation of hepatocyte growth factor receptor signaling pathway
168	GO:0032903	regulation of nerve growth factor production
169	GO:1905433	negative regulation of retrograde trans-synaptic signaling by neuropeptide
170	GO:1905432	regulation of retrograde trans-synaptic signaling by neuropeptide
171	GO:1905415	positive regulation of dense core granule exocytosis
172	GO:1905414	negative regulation of dense core granule exocytosis
173	GO:0048174	negative regulation of short-term neuronal synaptic plasticity
174	GO:0061782	vesicle fusion with vesicle
175	GO:1901257	negative regulation of macrophage colony-stimulating factor production
176	GO:0071656	negative regulation of granulocyte colony-stimulating factor production
177	GO:0002519	natural killer cell tolerance induction
178	GO:0032712	negative regulation of interleukin-3 production
179	GO:0002856	negative regulation of natural killer cell mediated immune response to tumor cell
180	GO:0002859	negative regulation of natural killer cell mediated cytotoxicity directed against tumor cell target
181	GO:0036368	cone photoresponse recovery
182	GO:0038060	nitric oxide-cGMP-mediated signaling pathway
183	GO:0002874	regulation of chronic inflammatory response to antigenic stimulus
184	GO:0002273	plasmacytoid dendritic cell differentiation
185	GO:0002410	plasmacytoid dendritic cell chemotaxis
186	GO:0035393	chemokine (C-X-C motif) ligand 9 production
187	GO:0033693	neurofilament bundle assembly
188	GO:0060598	dichotomous subdivision of terminal units involved in mammary gland duct morphogenesis
189	GO:0003063	negative regulation of heart rate by acetylcholine
190	GO:1903235	positive regulation of calcium ion-dependent exocytosis of neurotransmitter
191	GO:0071911	synchronous neurotransmitter secretion
192	GO:0098746	fast, calcium ion-dependent exocytosis of neurotransmitter
193	GO:0071460	cellular response to cell-matrix adhesion
194	GO:0035687	T-helper 1 cell extravasation
195	GO:0035688	T-helper 1 cell diapedesis
196	GO:0033685	negative regulation of luteinizing hormone secretion
197	GO:1990697	protein depalmitoleylation
